# Entropy Sorting Feature Selection: information-theoretic gene set identification improves single-cell RNA sequencing data interpretability

**DOI:** 10.64898/2026.01.26.701684

**Authors:** Arthur Radley, Giulia Boezio, Cameron Shand, Ruben Perez-Carrasco, James Briscoe

**Affiliations:** The Francis Crick Institute, Developmental Dynamics Laboratory, London, UK; The Francis Crick Institute, Software Engineering & AI STP, London, UK; Imperial College London, Department of Life Sciences, London, UK

## Abstract

Single-cell RNA sequencing (scRNA-seq) has transformed our ability to resolve cellular heterogeneity, but extracting meaningful signals remains challenging due to technical noise and batch effects. Most methods for denoising scRNA-seq data have focused on using latent representations such as principal component analysis and deep learning to prioritise biological signals. By contrast, despite its influence on downstream analyses, feature selection has received relatively limited attention, leading to widespread reliance on the comparatively simplistic strategy of highly variable gene selection. Here we present Entropy Sorting Feature Selection (ESFS), a modular, user-friendly framework that substantially improves the interpretability of scRNA-seq data. Notably, ESFS reveals complex expression dynamics that are obscured in latent representations. We demonstrate the utility of ESFS in diverse data: identifying coherent developmental programs across eight independent human embryo datasets without batch integration; resolving spatial gene expression in mouse colon missed by conventional analyses; disambiguating shared and tumour-specific microenvironments in glioblastoma; and disentangling spatial, temporal, and neurogenic programs in the developing mouse neural tube. Beyond delivering a powerful and user-friendly software that deepens insight into complex biological systems, our work establishes Entropy Sorting as a novel information theoretic for advanced data analysis methods.
