## Supplementary material for "Entropy Sorting Feature Selection: information-theoretic gene set identification improves single-cell RNA sequencing data interpretability": Table S1 - Mouse neural tube marker genes

	Spatial genes												Temporal patterning genes						Neurogenesis genes
Rank	MN	V1	dI6	V2a	V2b	V3	V0	dI1	dI2	dI3	dI5	dI4	Early neurons	Mid neurons	Late neurons	Early progenitors	Mid progenitors	Late progenitors	Progenitors	Intermediate	Intermediate	Intermediate	Interneurons
1	Slit3	En1	Irx1	Shox2	Gm13256	Nkx2-2	Evx1os	Barhl2	Bhlhe23	Isl1	Lmx1b	Cbfa2t3	Cnmd	Zfhx4	Neurod6	Hoxb1	Mn1	Gm17750	Id3	Rhbdl3	Sstr2	St18	Kcnh7
2	Slc10a4	Gm12688	Irx2	Gm47757	Gata3	Sim1	Evx1	Lhx9	Hmx3	Pcbp3	C130021I20Rik	Trp53inp2	Npr2	Zfhx3	Neurod2	Actr5	Gab2	C130071C03Rik	Phgdh	Btg2	Insm1	Klhl35	Dnm1
3	Gm2990	Sp9	Gm20554	Sox14	Zfpm1	Cacnb2	Schip1	Barhl1	Gm3510	Slc10a4	Prrxl1	Parp6	1700039E22Rik	2700069I18Rik	Bcl11b	Hnrnph3	Cpeb4	Gm3764	Yap1	Hes6	Cbfa2t2	Cblb	Rims1
4	Arhgap36	A830011K09Rik	Samd5	Vsx2	Tal1	Gm34923	Evx2	Gm28050	Adra1b	Ecel1	Tlx3	Tubb3	Gm15413	Zfhx2	Sertad4	Chd4	Nudt11	Hoxb8	Magt1	Nuak2	Dll3	Rnd2	Pdzd4
5	Pcbp3	Fam43a	Slc30a3	Lhx3	Gata2	Sulf1	Ube2u	Gm26872	BC034090	Sfmbt2	Gm12116	Rbfox2	Gm32335	Tspyl4	Cygb	Nkain4	Nespas	Plcb1	Rest	Btbd17	Gadd45g	Myo1b	Adgrl1
6	Gm5868	Csgalnact1	Efnb2	Lhx4	Grap2	Frem1	Gm13589	Enpp3	Mc1r	Slc7a14	Npy1r	Elavl3	Adamts9	Myo9a	Dscaml1	Brms1	Zfp282	Snx11	Hes1	Gadd45g	Tspan11	Nhlh2	Cbarp
7	Cd59a	Lmo3	Ltbp1	Kcnip2	Gm13205	Gal	Gm13091	Ryr1	Kcnj13	Scn9a	Nptx2	Atl1	Hoxb1	Spast	Gm17750	Gm28308	Nova1	Bcl11b	Wwtr1	Gm26801	Rhbdd1	Map3k13	Sh3bp5
8	Mfap3l	Lrtm1	Gm31508	Plch2	Pdzk1ip1	Ctso	Gm44734	Taf7l	Gm34907	Dlc1	Necab2	Celf3	Sh2b3	Zfp618	Kcnj3	Cnmd	Mkl1	Bcl11a	Smim15	F2r	Miat	Nkain4	Celf5
9	Ston2	Gm28876	Irx5	Hpca	Ccbe1	Gm27016	Gm45733	Lhx2	Trim63	Nyap2	Mab21l1	Srrm3	Gm28055	Srgap1	Hoxb8	Crabp2	Klhl7	Lrrc4b	AU020206	Tmem123	Rftn2	Phf21b	Jph4
10	Cdh6	Cnr1	Mrm1	Abcd4	Nkx1-1	Gm14114	Igfbp3	Pou3f1	Myl2	H2-DMa	Npff	Gdpd1	Krt8	Arpc5	Asic1	Paip2	Strn3	Neurod6	Snap23	Miat	Slain1	Vav3	Eif4a2
